# Identification of diagnostic KASP markers for selection of crown rust resistance in oats

**DOI:** 10.1101/2024.10.27.620528

**Authors:** Duong T. Nguyen, David Lewis, Eva C. Henningsen, Rohit Mago, Jana Sperschneider, Peter N. Dodds, Melania Figueroa

## Abstract

Oat crown rust, caused by *Puccinia coronata* f. sp. *avenae*, poses a significant threat to global oat production (*Avena sativa* L.). Molecular markers are essential to assist in the integration of multiple resistance genes into a single oat cultivar to achieve genetic resistance durability. Here, we validated previously reported markers for the race-specific resistance genes *Pc39*, *Pc45*/*PcKM*, *Pc54*, and *Pc68*, and developed new KASP markers closely linked to these loci. These markers were subsequently screened across a collection of 150 oat cultivars. Analysis of molecular marker data, pedigree information, and disease resistance profile indicated several oat cultivars likely carrying *Pc39* and *Pc68*. Newly identified carriers of *Pc68* include the cultivars Galileo and Graza80, while Warrego, Kowari, Possum, Forester, Drummond, Hokonui, Glider, and Culgoa were identified as potential carriers of *Pc39*. Discrepancies between the previous postulation of *Pc* gene carriers and our phenotyping and genotyping analysis were also found. For example, the oat line Glider was previously postulated to carry *Pc58* or *Pc59,* but it was positive for the *Pc39*-associated marker and had a similar resistance profile to *Pc39* carriers. These findings underscore the importance of the utilisation of molecular markers in tracking the resistance genes in breeding germplasm.

**Key message:** This study has developed and validated KASP molecular markers associated with crown rust resistance genes *Pc39*, *Pc45*/*PcKM*, *Pc54*, and *Pc68* that could be used for marker-assisted selection in oats.
