## Supplementary file 1. List of plant materials for "Identification of diagnostic KASP markers for selection of crown rust resistance in oats"

### Sheet: Differential sets
Table S1.1 List of differential sets
No	Line	Provider	Seed Source ID	Origninal
1	Swan (Aus)	Australian Grain Genebank	AGG701070OATS2	Australia
2	Ukraine (Aus)	Australian Grain Genebank	AGG701125OATS1	Australia
3	Santa Fe (Aus)	Australian Grain Genebank	AGG700978OATS1	Australia
4	Trispernia (Aus)	Australian Grain Genebank	AGG701113OATS1	Australia
5	Pc14 D504 (Aus)	Australian Grain Genebank	AGG701611OATS1	Australia
6	Saia (Aus)	Australian Grain Genebank	AGG700961OATS1	Australia
7	Pc35 (Aus)	Australian Grain Genebank	AGG701612OATS1	Australia
8	Pc36 D515 (Aus)	Australian Grain Genebank	AGG701613OATS1	Australia
9	Pc38 (Aus)	Australian Grain Genebank	AGG701614OATS1	Australia
10	Cleanleaf (Aus)	Bruce Winter	NA	Australia
11	Pc39 (Aus)	Australian Grain Genebank	AGG701615OATS1	Australia
12	Barcoo (Aus)	Australian Grain Genebank	CSIRO - Avena stock	Australia
13	Pc40 (Aus)	Australian Grain Genebank	AGG701616OATS1	Australia
14	Pc45 (Aus)	Australian Grain Genebank	AGG701617OATS1	Australia
15	Pc46 (Aus)	Australian Grain Genebank	AGG701618OATS1	Australia
16	Pc48 (Aus)	Australian Grain Genebank	AGG701619OATS1	Australia
17	Pc50 (Aus)	Australian Grain Genebank	AGG701620OATS1	Australia
18	Volta (Aus)	Australian Grain Genebank	AGG704286OATS1	Australia
19	Pc51 X434 (Aus)	Australian Grain Genebank	AGG701621OATS1	Australia
20	Pc52 X421 (Aus)	Australian Grain Genebank	AGG701622OATS1	Australia
21	Pc54 (Aus)	Australian Grain Genebank	AGG701623OATS1	Australia
22	Pc55 (Aus)	Australian Grain Genebank	AGG701624OATS1	Australia
23	Pc56 (Aus)	Australian Grain Genebank	AGG795037OATS1	Australia
24	Gwydir (Aus)	CSIRO - Avena stock	NA	Australia
25	Pc57 D640 (Aus)	Australian Grain Genebank	AGG701626OATS1	Australia
26	Pc58 TAM-O-301 (Aus)	Australian Grain Genebank	AGG795048OATS1	Australia
27	Pc59 TAM-O-312 (Aus)	Australian Grain Genebank	AGG702647OATS1	Australia
28	Pc60 COKER227 (Aus)	Australian Grain Genebank	AGG700325OATS1	Australia
29	Pc61 COKER234 (Aus)	Australian Grain Genebank	AGG700326OATS1	Australia
30	Warrego (Aus)	CSIRO - Avena stock	NA	Australia
31	Pc62 (Aus)	Australian Grain Genebank	AGG701627OATS1	Australia
32	Pc63 (Aus)	Australian Grain Genebank	AGG701628OATS1	Australia
33	Pc64 (Aus)	Australian Grain Genebank	AGG701629OATS1	Australia
34	Pc67 (Aus)	Australian Grain Genebank	AGG701630OATS1	Australia
35	Pc68 (Aus)	Australian Grain Genebank	AGG701631OATS1	Australia
36	Pc70 H547 (Aus)	Australian Grain Genebank	AGG701632OATS1	Australia
37	Pc71 Y345 (Aus)	Australian Grain Genebank	AGG701633OATS1	Australia
38	Amagalon (Aus)	Australian Grain Genebank	AGG700076OATS1	Australia
39	H548 (Aus)	Australian Grain Genebank	AGG790007OATS1	Australia
40	Culgoa (Aus)	Australian Grain Genebank	AGG701391OATS1	Australia
41	WI X4361-9 (Aus)	Australian Grain Genebank	AGG701643OATS1	Australia
42	Bondvic (Aus)	Australian Grain Genebank	AGG700192OATS1	Australia
43	X716 (Aus)	Australian Grain Genebank	AGG790014OATS1	Australia
44	X534 (Aus)	Australian Grain Genebank	AGG701639OATS1	Australia
45	Bettong (Aus)	Australian Grain Genebank	AGG701677OATS2	Australia
46	Genie (Aus)	CSIRO - Avena stock	NA	Australia
47	Landhafer (Aus)	Australian Grain Genebank	AGG700649OATS1	Australia
48	Pc14 D504 (USA)	University of Minnesota	USDA - ASR	North America
49	Pc35 (USA)	University of Minnesota	USDA - ASR	North America
50	Pc36 D515 (USA)	University of Minnesota	USDA - ASR	North America
51	Pc38 (USA)	University of Minnesota	USDA - ASR	North America
52	Pc39 (USA)	University of Minnesota	USDA - ASR	North America
53	Pc40 (USA)	University of Minnesota	USDA - ASR	North America
54	Pc45 (USA)	University of Minnesota	USDA - ASR	North America
55	Pc46 (USA)	University of Minnesota	USDA - ASR	North America
56	Pc48 (USA)	University of Minnesota	USDA - ASR	North America
57	Pc50 (USA)	University of Minnesota	USDA - ASR	North America
58	Pc51 X434 (USA)	University of Minnesota	USDA - ASR	North America
59	Pc52 X421 (USA)	University of Minnesota	USDA - ASR	North America
60	Pc53 H441 (USA)	University of Minnesota	USDA - ASR	North America
61	Pc54 (USA)	University of Minnesota	USDA - ASR	North America
62	Pc55 (USA)	University of Minnesota	USDA - ASR	North America
63	Pc56 (USA)	University of Minnesota	USDA - ASR	North America
64	Pc57 D640 (USA)	University of Minnesota	USDA - ASR	North America
65	Pc58 TAM-O-301 (USA)	University of Minnesota	USDA - ASR	North America
66	Pc59 TAM-O-312 (USA)	University of Minnesota	USDA - ASR	North America
67	Pc60 COKER227 (USA)	University of Minnesota	USDA - ASR	North America
68	Pc61 COKER234 (USA)	University of Minnesota	USDA - ASR	North America
69	Pc62 (USA)	University of Minnesota	USDA - ASR	North America
70	Pc63 (USA)	University of Minnesota	USDA - ASR	North America
71	Pc64 (USA)	University of Minnesota	USDA - ASR	North America
72	Pc67 (USA)	University of Minnesota	USDA - ASR	North America
73	Pc68 (USA)	University of Minnesota	USDA - ASR	North America
74	Pc70 H547 (USA)	University of Minnesota	USDA - ASR	North America
75	Pc71 Y345 (USA)	University of Minnesota	USDA - ASR	North America
76	Pc91 (USA)	University of Minnesota	USDA - ASR	North America
77	Pc94 (USA)	University of Minnesota	USDA - ASR	North America
78	Pc96 (USA)	University of Minnesota	USDA - ASR	North America
79	MARVELOUS (USA)	University of Minnesota	USDA - ASR	North America
80	H548 (USA)	University of Minnesota	USDA - ASR	North America
81	IA B605Xsel. (USA)	University of Minnesota	USDA - ASR	North America
82	WI X4361-9 (USA)	University of Minnesota	USDA - ASR	North America
83	TAM-O-405 (USA)	University of Minnesota	USDA - ASR	North America
84	Belle (USA)	University of Minnesota	USDA - ASR	North America
85	HiFi (USA)	University of Minnesota	USDA - ASR	North America
86	Leggett (USA)	University of Minnesota	USDA - ASR	North America

### Sheet: Oat collection
Table S1.2 List of collection of cultivars
No	Line	Origin	Source	Reference_Number
1	Calcutta	INDIA	Australian Grain Genebank	AGG700252
2	Makuru	NEW ZEALAND	Australian Grain Genebank	AGG703388
3	Dumont	CANADA	Australian Grain Genebank	AGG700398
4	AC Assiniboia	UNITED STATES	Australian Grain Genebank	AGG703542
5	Moola (AC Medallion)	UNITED STATES	Australian Grain Genebank	AGG704176
6	California Red	UNITED STATES	Australian Grain Genebank	AGG700254
7	Chihuahua	MEXICO	Australian Grain Genebank	AGG700294
8	Diamond Black	UNITED STATES	Australian Grain Genebank	AGG700388
9	Norway Black	SWEDEN	Australian Grain Genebank	AGG700809
10	Tartar Black	CHINA	Australian Grain Genebank	AGG701079
11	Tartar King	UNITED KINGDOM	Australian Grain Genebank	AGG701081
12	Triumph	IRELAND	Australian Grain Genebank	AGG701114
13	Fulgrain	UNITED STATES	Australian Grain Genebank	AGG701121
14	Early Dakota	UNKNOWN	Australian Grain Genebank	AGG702896
15	Early Gothland	UNKNOWN	Australian Grain Genebank	AGG702897
16	Starter	UNITED STATES	Australian Grain Genebank	AGG704288
17	Graza 80	AUSTRALIA	Australian Grain Genebank	AGG704314
18	Sang	SWEDEN	Australian Grain Genebank	AGG704326
19	Klein Capa	ARGENTINA	Australian Grain Genebank	AGG704335
20	Mulga	AUSTRALIA	Australian Grain Genebank	AGG700764
21	ESK	AUSTRALIA	Australian Grain Genebank	AGG700428
22	SUAL	AUSTRALIA	Australian Grain Genebank	AGG701054
23	BANDICOOT	AUSTRALIA	Australian Grain Genebank	AGG701417
24	CARROLUP	AUSTRALIA	Australian Grain Genebank	AGG701646
25	BIMBIL	AUSTRALIA	Australian Grain Genebank	AGG701703
26	EURO	AUSTRALIA	Australian Grain Genebank	AGG701720
27	EURABBIE	AUSTRALIA	Australian Grain Genebank	AGG703507
28	WINTAROO	AUSTRALIA	Australian Grain Genebank	AGG704242
29	POSSUM	AUSTRALIA	Australian Grain Genebank	AGG704243
30	VOLTA	AUSTRALIA	Australian Grain Genebank	AGG704286
31	GENIE	AUSTRALIA	CSIRO internal source	N/A
32	KANGAROO	AUSTRALIA	Australian Grain Genebank	AGG704292
33	BRUSHER	AUSTRALIA	Australian Grain Genebank	AGG704293
34	MITIKA	AUSTRALIA	Australian Grain Genebank	AGG704294
35	YALLARA	AUSTRALIA	Australian Grain Genebank	AGG704296
36	TUNGOO	AUSTRALIA	Australian Grain Genebank	AGG704323
37	MULGARA	AUSTRALIA	Australian Grain Genebank	AGG704324
38	TAMMAR	AUSTRALIA	Australian Grain Genebank	AGG704325
39	WOMBAT	AUSTRALIA	Australian Grain Genebank	AGG704342
40	HAY	AUSTRALIA	Australian Grain Genebank	AGG799022
41	CULGOA	AUSTRALIA	Australian Grain Genebank	AGG799028
42	YILGARN	AUSTRALIA	Australian Grain Genebank	AGG799030
43	POTOROO	AUSTRALIA	Australian Grain Genebank	AGG799031
44	BETTONG	AUSTRALIA	Australian Grain Genebank	AGG799033
45	PALLINUP	AUSTRALIA	Australian Grain Genebank	AGG799037
46	GLIDER	AUSTRALIA	Australian Grain Genebank	AGG799041
47	NUMBAT	AUSTRALIA	Australian Grain Genebank	AGG799042
48	NEEDILUP	AUSTRALIA	Australian Grain Genebank	AGG799047
49	BANNISTER	AUSTRALIA	CSIRO internal source	N/A
50	BARCOO	AUSTRALIA	CSIRO internal source	N/A
51	CONDAMINE	AUSTRALIA	CSIRO internal source	N/A
52	GALILEO	AUSTRALIA	CSIRO internal source	N/A
53	GWYDIR	AUSTRALIA	CSIRO internal source	N/A
54	TAIPAN	AUSTRALIA	CSIRO internal source	N/A
55	WARREGO	AUSTRALIA	CSIRO internal source	N/A
56	WILLIAMS	AUSTRALIA	CSIRO internal source	N/A
57	SUN II	AUSTRALIA	Australian Grain Genebank	AGG701058
58	OGLE	AUSTRALIA	Australian Grain Genebank	AGG701744
59	BOPPY	AUSTRALIA	Australian Grain Genebank	AGG700202
60	COOBA	AUSTRALIA	Australian Grain Genebank	AGG700343
61	FULMARK	AUSTRALIA	Australian Grain Genebank	AGG700486
62	MUGGA	AUSTRALIA	Australian Grain Genebank	AGG700763
63	NILE	AUSTRALIA	Australian Grain Genebank	AGG700015
64	WINJARDIE	AUSTRALIA	Australian Grain Genebank	AGG700022
65	WEST	AUSTRALIA	Australian Grain Genebank	AGG700027
66	MARLOO	AUSTRALIA	Australian Grain Genebank	AGG700028
67	WALLAROO	AUSTRALIA	Australian Grain Genebank	AGG700029
68	ALGERIAN	AUSTRALIA	Australian Grain Genebank	AGG700059
69	YATES ALGERIAN	AUSTRALIA	Australian Grain Genebank	AGG700069
70	AVON	AUSTRALIA	Australian Grain Genebank	AGG700124
71	BALLIDU	AUSTRALIA	Australian Grain Genebank	AGG700130
72	BARMAH	AUSTRALIA	Australian Grain Genebank	AGG700136
73	BLACKBUTT	AUSTRALIA	Australian Grain Genebank	AGG700169
74	BLYTHE	AUSTRALIA	Australian Grain Genebank	AGG700182
75	BOND	AUSTRALIA	Australian Grain Genebank	AGG700187
76	BUNDY	AUSTRALIA	Australian Grain Genebank	AGG700239
77	BURKE	AUSTRALIA	Australian Grain Genebank	AGG700242
78	COOLABAH	AUSTRALIA	Australian Grain Genebank	AGG700344
79	DALE	AUSTRALIA	Australian Grain Genebank	AGG700370
80	COKERS FULGRAIN	AUSTRALIA	Australian Grain Genebank	AGG700483
81	GUYRA	AUSTRALIA	Australian Grain Genebank	AGG700538
82	HILL	AUSTRALIA	Australian Grain Genebank	AGG700553
83	IRWIN	AUSTRALIA	Australian Grain Genebank	AGG700585
84	KENT	AUSTRALIA	Australian Grain Genebank	AGG700618
85	KURRAJONG	AUSTRALIA	Australian Grain Genebank	AGG700635
86	LAGGAN	AUSTRALIA	Australian Grain Genebank	AGG700644
87	LORT	AUSTRALIA	Australian Grain Genebank	AGG700682
88	MOORE	AUSTRALIA	Australian Grain Genebank	AGG700751
89	ORIENT	AUSTRALIA	Australian Grain Genebank	AGG700834
90	PALESTINE	AUSTRALIA	Australian Grain Genebank	AGG700854
91	QUANDONG	AUSTRALIA	Australian Grain Genebank	AGG700892
92	STOUT	AUSTRALIA	Australian Grain Genebank	AGG701049
93	SUNRISE	AUSTRALIA	Australian Grain Genebank	AGG701059
94	SWAN	AUSTRALIA	Australian Grain Genebank	AGG701070
95	WARRIGAL	AUSTRALIA	Australian Grain Genebank	AGG701168
96	DALYUP	AUSTRALIA	Australian Grain Genebank	AGG701273
97	COOMALLO	AUSTRALIA	Australian Grain Genebank	AGG703448
98	VASSE	AUSTRALIA	Australian Grain Genebank	AGG704177
99	HOTHAM	AUSTRALIA	Australian Grain Genebank	AGG704178
100	QANTOM	AUSTRALIA	Australian Grain Genebank	AGG704291
101	MANNUS	AUSTRALIA	Australian Grain Genebank	AGG704313
102	DUNNART	AUSTRALIA	Australian Grain Genebank	AGG704344
103	FORESTER	AUSTRALIA	Australian Grain Genebank	AGG704345
104	DURACK	AUSTRALIA	Australian Grain Genebank	AGG704379
105	KOWARI	AUSTRALIA	Australian Grain Genebank	AGG704380
106	KOORABUP	AUSTRALIA	Australian Grain Genebank	AGG704611
107	BILBY	AUSTRALIA	Australian Grain Genebank	AGG704612
108	BULBAN	AUSTRALIA	Australian Grain Genebank	AGG799004
109	MORTLOCK	AUSTRALIA	Australian Grain Genebank	AGG799009
110	DOLPHIN	AUSTRALIA	Australian Grain Genebank	AGG700392
111	ECHIDNA	AUSTRALIA	Australian Grain Genebank	AGG799014
112	CYPRESS	AUSTRALIA	Australian Grain Genebank	AGG799016
113	KALGAN	AUSTRALIA	Australian Grain Genebank	AGG799023
114	TOODYAY	AUSTRALIA	Australian Grain Genebank	AGG703449
115	WANDERING	AUSTRALIA	Australian Grain Genebank	AGG799048
116	WIZARD	AUSTRALIA	Australian Grain Genebank	AGG799075
117	GLEN	AUSTRALIA	Australian Grain Genebank	AGG700510
118	ALGERIBEE	AUSTRALIA	Australian Grain Genebank	AGG700070
119	BRIGALOW	AUSTRALIA	Australian Grain Genebank	AGG700222
120	CASSIA	AUSTRALIA	Australian Grain Genebank	AGG700274
121	ALADDIN	AUSTRALIA	Australian Grain Genebank	AGG704343
122	CARBEEN	AUSTRALIA	Australian Grain Genebank	AGG799005
123	PENDEK	AUSTRALIA	Australian Grain Genebank	AGG700862
124	DROVER	AUSTRALIA	CSIRO internal source	N/A
125	OTANA	UNITED STATES	Australian Grain Genebank	AGG700842
126	RIEL	CANADA	Australian Grain Genebank	AGG700001
127	EAGLE	UNITED KINGDOM	Australian Grain Genebank	AGG700408
128	AVALANCHE	AUSTRALIA	Australian Grain Genebank	AGG701407
129	DRUMMOND	UNITED KINGDOM	Australian Grain Genebank	AGG703386
130	HOKONUI	NEW ZEALAND	Australian Grain Genebank	AGG703390
131	CDC DANCER	CANADA	Australian Grain Genebank	AGG704100
132	AC RONALD	CANADA	Australian Grain Genebank	AGG704219
133	AC PINNACLE	CANADA	Australian Grain Genebank	AGG704220
134	NUGENE	UNITED STATES	Australian Grain Genebank	AGG704238
135	LEGGETT	CANADA	Australian Grain Genebank	AGG704311
136	CDC BOYER	CANADA	Australian Grain Genebank	AGG704312
137	GARRY	UNITED STATES	Australian Grain Genebank	AGG700499
138	ALAMO	UNITED STATES	Australian Grain Genebank	AGG700049
139	ANDERSON	UNITED STATES	Australian Grain Genebank	AGG700084
140	ASCENCAO	FORMER SOVIET UNION	Australian Grain Genebank	AGG700108
141	AURORA	UNITED STATES	Australian Grain Genebank	AGG700116
142	BAMBU	SWEDEN	Australian Grain Genebank	AGG700131
143	BEACON	CANADA	Australian Grain Genebank	AGG700142
144	BELAR	INDIA	Australian Grain Genebank	AGG700147
145	BENTON	UNITED STATES	Australian Grain Genebank	AGG700153
146	BONDVIC	UNITED STATES	Australian Grain Genebank	AGG700192
147	BONKEE	UNKNOWN	Australian Grain Genebank	AGG700197
148	BOONE	UNITED STATES	Australian Grain Genebank	AGG700200
149	BRAVE	UNITED STATES	Australian Grain Genebank	AGG700216
150	BREUSTEDTS REGENFREUND	GERMANY	Australian Grain Genebank	AGG700217
