## Supplementary file 2. KASP genotyping results for "Identification of diagnostic KASP markers for selection of crown rust resistance in oats"

### Sheet: Pc39_DS
Differential lines	Pc39 Status	GMI_ES01_c12570_390	GMI_ES15_c6153_392
Pc39 (USA)	Carrier by definition	A/G	CC	GMI_ES01_c12570_390	A/G = diagnotic SNP for resistance genotype (Pc39)/susceptible genotypes
Pc39 (Aus)	Carrier by definition	A/G	CC	GMI_ES15_c6153_392	C/T = diagnotic SNP for resistance genotype (Pc39)/susceptible genotypes
Cleanleaf (Aus)	Postulated Carrier (Park 2013) - in pedigree of Pc39	A/G	CC
Leggett (USA)	Postulated Carrier (Mitchell Fetch et al. 2007) in pedigree of Pc39	A/G	CC	Pedigrees were observed from the “Pedigrees of Oat Lines” POOL database (https://triticeaetoolbox.org/POOL; Tinker and Deyl, 2005)
Genie (Aus)	Potential-Carrier by pedigree	A/G	CC
Warrego (Aus)	Potential-Carrier by pedigree	A/G	CC
Pc70 H547 (USA)		A/G	CC
Pc91 ND894904 (USA)	Potential-Carrier by pedigree	A/G	CC
Pc58 TAM-O-301 (Aus)		A/G	CC
Pc61 COKER234 (USA)		A/G	CC
HiFi (USA)	Potential-Carrier by pedigree	AA	CC
Pc61 COKER234 (Aus)		AA	CC
Culgoa (Aus)		AA	CC
Pc45 (USA)		AA	CC
Pc60 COKER227 (USA)		AA	CC
Pc58 TAM-O-301 (USA)		GG	CC
Pc96 (USA)		GG	CC
Amagalon (Aus)		A/G	TT
Bettong (Aus)		A/G	TT
MARVELOUS (USA)		A/G	TT
Pc35 (Aus)		A/G	TT
Pc35 (USA)		A/G	TT
Pc38 (Aus)		A/G	TT
Pc38 (USA)		A/G	TT
Pc40 (Aus)		A/G	TT
Pc40 (USA)		A/G	TT
Pc45 (Aus)		A/G	TT
Pc48 (Aus)		A/G	TT
Pc48 (USA)		A/G	TT
Pc50 (Aus)		A/G	TT
Pc50 (USA)		A/G	TT
Pc51 X434 (Aus)		A/G	TT
Pc53 H441 (USA)		A/G	TT
Pc54 (Aus)		A/G	TT
Pc54 (USA)		A/G	TT
Pc55 (Aus)		A/G	TT
Pc55 (USA)		A/G	TT
Pc56 (Aus)		A/G	TT
Pc56 (USA)		A/G	TT
Pc67 (Aus)		A/G	TT
Pc67 (USA)		A/G	TT
Pc94 (USA)		A/G	TT
Barcoo (Aus)	Postulated Carrier (Park 2013)	AA	TT
Gwydir (Aus)		AA	TT
H548 (Aus)		AA	TT
H548 (USA)		AA	TT
Pc14 D504 (USA)		AA	TT
Pc36 D515 (Aus)		AA	TT
Pc36 D515 (USA)		AA	TT
Pc57 D640 (USA)		AA	TT
Pc71 Y345 (Aus)		AA	TT
Pc71 Y345 (USA)		AA	TT
Saia (Aus)		AA	TT
X534 (Aus)		AA	TT
Belle (USA)		GG	TT
Bondvic (Aus)		GG	TT
IA B605X (USA)		GG	TT
Landhafer (Aus)		GG	TT
Pc14 D504 (Aus)		GG	TT
Pc46 (Aus)		GG	TT
Pc46 (USA)		GG	TT
Pc51 X434 (USA)		GG	TT
Pc52 X421 (Aus)		GG	TT
Pc52 X421 (USA)		GG	TT
Pc57 D640 (Aus)		GG	TT
Pc59 TAM-O-312 (Aus)		GG	TT
Pc59 TAM-O-312 (USA)		GG	TT
Pc60 COKER227 (Aus)		GG	TT
Pc62 (Aus)		GG	TT
Pc62 (USA)		GG	TT
Pc63 (Aus)		GG	TT
Pc63 (USA)		GG	TT
Pc64 (Aus)		GG	TT
Pc64 (USA)		GG	TT
Pc68 (Aus)		GG	TT
Pc68 (USA)		GG	TT
Pc70 H547 (Aus)		GG	TT
Santa Fe (Aus)		GG	TT
Swan (Aus)		GG	TT
TAM-O-405 (USA)		GG	TT
Trispernia (Aus)		GG	TT
Ukraine (Aus)		GG	TT
Volta-1 (Aus) (from AGG)		GG	TT
WI X4361-9 (Aus)		GG	TT
WI X4361-9 (USA)		GG	TT
X716 (Aus)		GG	TT

### Sheet: Pc39_OC
Oat lines	Pc39 Status	KASP_GMI_ES15_c6153_392
Pc39 (USA)	Control	CC	GMI_ES15_c6153_392	C/T = diagnotic SNP for resistance genotype (Pc39)/susceptible genotypes
Pc39 (Aus)	Control	CC
AC Assiniboia	carrier (Sowa and Paczos-Grzęda. 2020; Zhao et al. 2020) - in pedigree of Pc39	CC	Pedigrees were observed from the “Pedigrees of Oat Lines” POOL database (https://triticeaetoolbox.org/POOL; Tinker and Deyl, 2005)
Moola (AC Medallion)	carrier (Sowa and Paczos-Grzęda. 2020; Zhao et al. 2020) - in pedigree of Pc39	CC
Dumont	carrier (Sowa and Paczos-Grzęda. 2020) - in pedigree of Pc39	CC
RIEL	carrier (Sowa and Paczos-Grzęda. 2020) - in pedigree of Pc39	CC
AC RONALD	carrier (Sowa and Paczos-Grzęda. 2020) - in pedigree of Pc39	CC
AC PINNACLE	carrier (Sowa and Paczos-Grzęda. 2020) - in pedigree of Pc39	CC
LEGGETT	Postulated Carrier (Mitchell Fetch et al. 2007) - in pedigree of Pc39	CC
MITIKA	Postulated Carrier (Park et al. 2009)	CC
BANNISTER	Postulated Carrier (Park et al. 2023)	CC
BRUSHER	Postulated Carrier (Park et al. 2023)	CC
GENIE	Potential-Carrier by pedigree	CC
WARREGO	Potential-Carrier by pedigree	CC
NUGENE	Potential-Carrier by pedigree	CC
KOWARI	Potential-Carrier by pedigree	CC
DROVER	Potential-Carrier by pedigree	CC
Graza 80	Potential-Carrier by pedigree	CC
POSSUM	Unknown	CC
FORESTER	Unknown	CC
DRUMMOND	Unknown	CC
HOKONUI	Unknown	CC
CULGOA	Unknown	CC
GLIDER	Unknown	CC
CYPRESS	Unknown	CC
Makuru	Non_carrier (Zhao et al. 2020)	TT
BOND	Non_carrier (Zhao et al. 2020)	TT
OGLE	Non_carrier (Zhao et al. 2020)	TT
PENDEK	Non_carrier (Fleischmann and McKenzie 1968)	TT
DURACK	Postulated Carrier (Park et al. 2023)	TT
BARCOO	Postulated Carrier (Park 2013)	TT
OTANA	Unknown	TT
ALADDIN	Unknown	TT
Calcutta	Unknown	TT
Tartar Black	Unknown	TT
Triumph	Unknown	TT
Early Dakota	Unknown	TT
Early Gothland	Unknown	TT
Sang	Unknown	TT
Mulga	Unknown	TT
YALLARA	Unknown	-
COOBA	Unknown	TT
FULMARK	Unknown	TT
BURKE	Unknown	TT
COKERS FULGRAIN	Unknown	TT
KENT	Unknown	TT
QUANDONG	Unknown	TT
CARBEEN	Unknown	TT
EAGLE	Unknown	TT
CDC BOYER	Unknown	TT
ANDERSON	Unknown	TT
AURORA	Unknown	TT
VOLTA	Unknown	TT
SUN II	Unknown	TT
WIZARD	Unknown	TT
California Red	Unknown	TT
Chihuahua	Unknown	TT
Diamond Black	Unknown	TT
Norway Black	Unknown	TT
Tartar King	Unknown	TT
Fulgrain	Unknown	TT
Starter	Unknown	TT
Klein Capa	Unknown	TT
ESK	Unknown	TT
SUAL	Unknown	TT
BANDICOOT	Unknown	TT
CARROLUP	Unknown	TT
BIMBIL	Unknown	TT
EURO	Unknown	TT
EURABBIE	Unknown	TT
WINTAROO	Unknown	TT
KANGAROO	Unknown	TT
TUNGOO	Unknown	-
MULGARA	Unknown	TT
TAMMAR	Unknown	TT
WOMBAT	Unknown	TT
HAY	Unknown	TT
YILGARN	Unknown	TT
POTOROO	Unknown	TT
BETTONG	Unknown	TT
PALLINUP	Unknown	TT
NUMBAT	Unknown	TT
NEEDILUP	Unknown	TT
CONDAMINE	Unknown	TT
GALILEO	Unknown	TT
GWYDIR	Unknown	TT
TAIPAN	Unknown	TT
WILLIAMS	Unknown	TT
BOPPY	Unknown	TT
MUGGA	Unknown	TT
NILE	Unknown	TT
WINJARDIE	Unknown	TT
WEST	Unknown	TT
MARLOO	Unknown	TT
WALLAROO	Unknown	TT
ALGERIAN	Unknown	TT
YATES ALGERIAN	Unknown	TT
AVON	Unknown	TT
BALLIDU	Unknown	TT
BARMAH	Unknown	TT
BLACKBUTT	Unknown	TT
BLYTHE	Unknown	TT
BUNDY	Unknown	TT
COOLABAH	Unknown	TT
DALE	Unknown	TT
GUYRA	Unknown	TT
HILL	Unknown	TT
IRWIN	Unknown	TT
KURRAJONG	Unknown	-
LAGGAN	Unknown	TT
LORT	Unknown	TT
MOORE	Unknown	TT
ORIENT	Unknown	TT
PALESTINE	Unknown	TT
STOUT	Unknown	TT
SUNRISE	Unknown	TT
SWAN	Unknown	TT
WARRIGAL	Unknown	TT
DALYUP	Unknown	TT
COOMALLO	Unknown	TT
VASSE	Unknown	TT
HOTHAM	Unknown	TT
QANTOM	Unknown	N
MANNUS	Unknown	TT
DUNNART	Unknown	-
KOORABUP	Unknown	TT
BILBY	Unknown	TT
BULBAN	Unknown	TT
MORTLOCK	Unknown	TT
DOLPHIN	Unknown	TT
ECHIDNA	Unknown	TT
KALGAN	Unknown	TT
TOODYAY	Unknown	TT
WANDERING	Unknown	TT
ALGERIBEE	Unknown	TT
BRIGALOW	Unknown	TT
CASSIA	Unknown	TT
GARRY	Unknown	TT
AVALANCHE	Unknown	TT
CDC DANCER	Unknown	TT
GLEN	Unknown	TT
ALAMO	Unknown	-
ASCENCAO	Unknown	TT
BAMBU	Unknown	TT
BEACON	Unknown	TT
BELAR	Unknown	TT
BENTON	Unknown	TT
BONDVIC	Unknown	TT
BONKEE	Unknown	TT
BOONE	Unknown	TT
BRAVE	Unknown	TT
BREUSTEDTS REGENFREUND	Unknown	TT

### Sheet: Pc45_DS
Differential lines	Pc45 Status	GMI_ES02_c16987_268	I05-0874-KOM16c1	KASP_chr2D_ 181078165
Pc45 (Aus)	Carrier by definition	GG	TT	TT	GMI_ES02_c16987_268	G/A = diagnotic SNP for resistance genotype (Pc45)/susceptible genotypes
Pc45 (USA)	Carrier by definition	GG	TT	TT	I05-0874-KOM16c1	T/C = diagnotic SNP for resistance genotype (Pc45)/susceptible genotypes
IA B605X (USA)	Carrier (Used in mapping by Kebede et al. 2019)	GG	TT	TT	KASP_chr2D_ 181078165	T/C = diagnotic SNP for resistance genotype (Pc45)/susceptible genotypes
Gwydir (Aus)		GG	CC	CC
Saia (Aus)		GG	CC	CC	Pedigrees were observed from the “Pedigrees of Oat Lines” POOL database (https://triticeaetoolbox.org/POOL; Tinker and Deyl, 2005)
Pc58 TAM-O-301 (Aus)		GG	CC	CC
Belle (USA)		GG	-	CC
Pc46 (USA)		GG	CC	CC
TAM-O-405 (USA)		GG	CC	CC
H548 (Aus)		GG	CC	CC
Pc35 (Aus)		GG	CC	CC
Pc38 (Aus)		GG	CC	CC
Pc39 (Aus)		GG	CC	CC
Pc40 (Aus)		GG	CC	CC
Pc46 (Aus)		GG	CC	CC
Pc48 (Aus)		GG	CC	CC
Pc50 (Aus)		GG	CC	CC
Pc54 (Aus)		GG	CC	CC
Pc55 (Aus)		GG	CC	CC
Pc56 (Aus)		GG	CC	CC
Santa Fe (Aus)		GG	CC	CC
Trispernia (Aus)		GG	CC	CC
WI X4361-9 (Aus)		GG	CC	CC
Pc35 (USA)		GG	CC	CC
Pc38 (USA)		GG	CC	CC
Pc39 (USA)		GG	CC	CC
Pc40 (USA)		GG	CC	CC
Pc48 (USA)		GG	CC	CC
Pc50 (USA)		GG	CC	CC
Pc54 (USA)		GG	CC	CC
Pc55 (USA)		GG	CC	CC
Pc56 (USA)		GG	CC	CC
Pc59 TAM-O-312 (USA)		GG	CC	CC
Pc61 COKER234 (USA)		GG	CC	CC
Pc70 H547 (USA)		GG	CC	CC
Pc96 (USA)		GG	CC	CC
WI X4361-9 (USA)		GG	CC	CC
Pc59 TAM-O-312 (Aus)		AA	CC	CC
Amagalon (Aus)		AA	CC	CC
Barcoo (Aus)		AA	CC	CC
Bettong (Aus)		AA	CC	CC
Bondvic (Aus)		AA	CC	CC
Cleanleaf (Aus)		AA	CC	CC
Pc60 COKER227 (Aus)		AA	CC	CC
Pc61 COKER234 (Aus)		AA	CC	CC
Culgoa (Aus)		AA	CC	CC
Genie (Aus)		AA	CC	CC
Landhafer (Aus)		AA	CC	CC
Pc14 D504 (Aus)		AA	CC	CC
Pc36 D515 (Aus)		AA	CC	CC
Pc51 X434 (Aus)		AA	CC	CC
Pc52 X421 (Aus)		AA	CC	CC
Pc57 D640 (Aus)		AA	CC	CC
Pc62 (Aus)		AA	CC	CC
Pc63 (Aus)		AA	CC	CC
Pc64 (Aus)		AA	CC	CC
Pc67 (Aus)		AA	CC	CC
Pc68 (Aus)		AA	CC	CC
Pc70 H547 (Aus)		AA	CC	CC
Pc71 Y345 (Aus)		AA	CC	CC
Swan (Aus)		AA	CC	CC
Ukraine (Aus)		AA	CC	CC
Volta-1 (Aus) (from AGG)		AA	CC	CC
Warrego (Aus)		AA	CC	CC
X534 (Aus)		AA	CC	CC
X716 (Aus)		AA	CC	CC
H548 (USA)		AA	CC	CC
HiFi (USA)		AA	CC	CC
Leggett (USA)		AA	CC	CC
MARVELOUS (USA)		AA	CC	CC
Pc14 D504 (USA)		AA	CC	CC
Pc36 D515 (USA)		AA	CC	CC
Pc51 X434 (USA)		AA	CC	CC
Pc52 X421 (USA)		AA	CC	CC
Pc53 H441 (USA)		AA	CC	CC
Pc57 D640 (USA)		AA	CC	CC
Pc58 TAM-O-301 (USA)		AA	CC	CC
Pc60 COKER227 (USA)		AA	CC	CC
Pc62 (USA)		AA	CC	CC
Pc63 (USA)		AA	CC	CC
Pc64 (USA)		AA	CC	CC
Pc67 (USA)		AA	CC	CC
Pc68 (USA)		AA	CC	CC
Pc71 Y345 (USA)		?	CC	CC
Pc91 ND894904 (USA)		AA	CC	CC
Pc94 (USA)		AA	CC	CC

### Sheet: Pc45_OC
Line name	Pc45 Status	I05-0874-KOM16c1	KASP_chr2D_ 181078165
Pc45 (Aus)	Control	TT	TT	I05-0874-KOM16c1	T/C = diagnotic SNP for resistance genotype (Pc45)/susceptible genotypes
Pc45 (USA)	Control	TT	TT	KASP_chr2D_ 181078165	T/C = diagnotic SNP for resistance genotype (Pc45)/susceptible genotypes
IA B605Xsel. (USA)	Control	TT	TT
PENDEK	Non_carrier (Fleischmann and McKenzie 1971)	CC	CC	Pedigrees were observed from the “Pedigrees of Oat Lines” POOL database (https://triticeaetoolbox.org/POOL; Tinker and Deyl, 2005)
Early Gothland	Unknown	CC	CC
CARROLUP	Unknown	CC	CC
PALLINUP	Unknown	CC	CC
GWYDIR	Unknown	CC	CC
COKERS FULGRAIN	Unknown	CC	CC
GUYRA	Unknown	CC	CC
ALAMO	Unknown	CC	CC
SUN II	Unknown	CC	CC
GENIE	Unknown	CC	CC
VOLTA	Unknown	CC	CC
OTANA	Unknown	CC	CC
WIZARD	Unknown	CC	CC
OGLE	Unknown	CC	CC
ALADDIN	Unknown	CC	CC
Calcutta	Unknown	CC	CC
Makuru	Unknown	CC	CC
Dumont	Unknown	CC	CC
AC Assiniboia	Unknown	CC	CC
Moola (AC Medallion)	Unknown	CC	CC
California Red	Unknown	CC	CC
Chihuahua	Unknown	CC	CC
Diamond Black	Unknown	CC	CC
Norway Black	Unknown	CC	CC
Tartar Black	Unknown	CC	CC
Tartar King	Unknown	CC	CC
Triumph	Unknown	CC	CC
Fulgrain	Unknown	CC	CC
Early Dakota	Unknown	CC	CC
Starter	Unknown	CC	CC
Graza 80	Unknown	CC	CC
Sang	Unknown	CC	CC
Klein Capa	Unknown	CC	CC
Mulga	Unknown	CC	CC
ESK	Unknown	CC	CC
SUAL	Unknown	CC	CC
BANDICOOT	Unknown	CC	CC
BIMBIL	Unknown	CC	CC
EURO	Unknown	CC	CC
EURABBIE	Unknown	CC	CC
WINTAROO	Unknown	CC	CC
POSSUM	Unknown	CC	CC
KANGAROO	Unknown	CC	CC
BRUSHER	Unknown	CC	CC
MITIKA	Unknown	CC	CC
YALLARA	Unknown	CC	CC
TUNGOO	Unknown	CC	CC
MULGARA	Unknown	CC	CC
TAMMAR	Unknown	CC	CC
WOMBAT	Unknown	CC	CC
HAY	Unknown	CC	CC
CULGOA	Unknown	CC	CC
YILGARN	Unknown	CC	CC
POTOROO	Unknown	CC	CC
BETTONG	Unknown	CC	CC
GLIDER	Unknown	CC	CC
NUMBAT	Unknown	CC	CC
NEEDILUP	Unknown	CC	CC
BANNISTER	Unknown	CC	CC
BARCOO	Unknown	CC	CC
CONDAMINE	Unknown	CC	CC
GALILEO	Unknown	CC	CC
TAIPAN	Unknown	CC	CC
WARREGO	Unknown	CC	CC
WILLIAMS	Unknown	CC	CC
BOPPY	Unknown	CC	CC
COOBA	Unknown	CC	CC
FULMARK	Unknown	CC	CC
MUGGA	Unknown	CC	CC
NILE	Unknown	CC	CC
WINJARDIE	Unknown	CC	CC
WEST	Unknown	CC	CC
MARLOO	Unknown	CC	CC
WALLAROO	Unknown	CC	CC
ALGERIAN	Unknown	CC	CC
YATES ALGERIAN	Unknown	CC	CC
AVON	Unknown	CC	CC
BALLIDU	Unknown	CC	CC
BARMAH	Unknown	CC	CC
BLACKBUTT	Unknown	CC	CC
BLYTHE	Unknown	CC	CC
BOND	Unknown	CC	CC
BUNDY	Unknown	CC	CC
BURKE	Unknown	CC	CC
COOLABAH	Unknown	CC	CC
DALE	Unknown	CC	CC
HILL	Unknown	CC	CC
IRWIN	Unknown	CC	CC
KENT	Unknown	CC	CC
KURRAJONG	Unknown	CC	CC
LAGGAN	Unknown	CC	CC
LORT	Unknown	CC	CC
MOORE	Unknown	CC	CC
ORIENT	Unknown	CC	CC
PALESTINE	Unknown	CC	CC
QUANDONG	Unknown	CC	CC
STOUT	Unknown	CC	CC
SUNRISE	Unknown	CC	CC
SWAN	Unknown	CC	CC
WARRIGAL	Unknown	CC	CC
DALYUP	Unknown	CC	CC
COOMALLO	Unknown	CC	CC
VASSE	Unknown	CC	CC
HOTHAM	Unknown	CC	CC
QANTOM	Unknown	CC	CC
MANNUS	Unknown	CC	CC
DUNNART	Unknown	CC	CC
FORESTER	Unknown	CC	CC
DURACK	Unknown	CC	CC
KOWARI	Unknown	CC	CC
KOORABUP	Unknown	CC	CC
BILBY	Unknown	CC	CC
BULBAN	Unknown	CC	CC
MORTLOCK	Unknown	CC	CC
DOLPHIN	Unknown	CC	CC
ECHIDNA	Unknown	CC	CC
CYPRESS	Unknown	CC	CC
KALGAN	Unknown	CC	CC
TOODYAY	Unknown	CC	CC
WANDERING	Unknown	CC	CC
ALGERIBEE	Unknown	CC	CC
BRIGALOW	Unknown	CC	CC
CASSIA	Unknown	CC	CC
CARBEEN	Unknown	CC	CC
DROVER	Unknown	CC	CC
GARRY	Unknown	CC	CC
RIEL	Unknown	CC	CC
EAGLE	Unknown	CC	CC
AVALANCHE	Unknown	CC	CC
DRUMMOND	Unknown	CC	CC
HOKONUI	Unknown	CC	CC
CDC DANCER	Unknown	CC	CC
AC RONALD	Unknown	CC	CC
AC PINNACLE	Unknown	CC	CC
NUGENE	Unknown	CC	CC
LEGGETT	Unknown	CC	CC
CDC BOYER	Unknown	CC	CC
GLEN	Unknown	CC	CC
ANDERSON	Unknown	CC	CC
ASCENCAO	Unknown	CC	CC
AURORA	Unknown	CC	CC
BAMBU	Unknown	CC	CC
BEACON	Unknown	CC	CC
BELAR	Unknown	CC	CC
BENTON	Unknown	CC	CC
BONDVIC	Unknown	CC	CC
BONKEE	Unknown	CC	CC
BOONE	Unknown	CC	CC
BRAVE	Unknown	CC	CC
BREUSTEDTS REGENFREUND	Unknown	CC	CC

### Sheet: Pc54_DS
Differential lines	Pc54 Status	KASP_GMI_ES15_c15279_258	KASP_GMI_ES03_c95_413	KASP_GMI_ES22_c2813_554	KASP_chr7D_464499341
Pc54 (Aus)	Carrier by definition	CC	GG	TT	AA	KASP_GMI_ES15_c15279_258	C/T = diagnotic SNP for resistance genotype (Pc54)/susceptible genotypes
Pc54 (USA)	Carrier by definition	CC	GG	TT	AA	KASP_GMI_ES03_c95_413	G/A = diagnotic SNP for resistance genotype (Pc54)/susceptible genotypes
Pc60 COKER227 (Aus)		CC	GG	TT	GG	KASP_GMI_ES22_c2813_554	T/C = diagnotic SNP for resistance genotype (Pc54)/susceptible genotypes
IA B605X (USA)		CC	GG	TT	GG	KASP_chr7D_464499341	A/G = diagnotic SNP for resistance genotype (Pc54)/susceptible genotypes
H548 (Aus)		CC	GG	CC	GG
Pc58 TAM-O-301 (Aus)		CC	GG	CC	GG	Pedigrees were observed from the “Pedigrees of Oat Lines” POOL database (https://triticeaetoolbox.org/POOL; Tinker and Deyl, 2005)
Pc58 TAM-O-301 (USA)		CC	GG	CC	GG
Pc91 ND894904 (USA)		CC	GG	CC	GG
Amagalon (Aus)		CC	AA	CC	GG
Bettong (Aus)		CC	AA	CC	GG
Cleanleaf (Aus)		CC	AA	CC	GG
Culgoa (Aus)		CC	AA	CC	GG
Landhafer (Aus)		CC	AA	CC	GG
Pc56 (Aus)		CC	AA	CC	GG
Pc57 D640 (Aus)		CC	AA	CC	GG
Saia (Aus)		CC	AA	CC	GG
Swan (Aus)		CC	AA	CC	GG
Pc59 TAM-O-312 (Aus)		CC	AA	CC	GG
Ukraine (Aus)		CC	AA	CC	GG
Volta-1 (Aus) (from AGG)		CC	AA	CC	GG
Warrego (Aus)		CC	AA	CC	GG
HiFi (USA)		CC	AA	CC	GG
Leggett (USA)		CC	AA	CC	GG
Pc53 H441 (USA)		CC	AA	CC	GG
Pc56 (USA)		CC	AA	CC	GG
Pc94 (USA)		CC	AA	CC	GG
Pc14 D504 (Aus)		C/T	GG	TT	GG
Pc36 D515 (Aus)		C/T	GG	TT	GG
Pc51 X434 (Aus)		C/T	GG	TT	GG
X716 (Aus)		C/T	GG	TT	GG
Pc36 D515 (USA)		C/T	GG	TT	GG
Pc51 X434 (USA)		C/T	GG	TT	GG
Pc57 D640 (USA)		C/T	GG	TT	GG
Pc71 Y345 (USA)		C/T	GG	TT	GG
Pc38 (Aus)		C/T	GG	CC	GG
Pc38 (USA)		C/T	GG	CC	GG
Pc70 H547 (Aus)		C/T	GG	CC	GG
Pc71 Y345 (Aus)		C/T	GG	CC	GG
Trispernia (Aus)		TT	GG	CC	GG
WI X4361-9 (Aus)		C/T	GG	CC	GG
Pc59 TAM-O-312 (USA)		C/T	GG	CC	GG
WI X4361-9 (USA)		C/T	GG	CC	GG
Barcoo (Aus)		TT	AA	CC	GG
Pc35 (Aus)		TT	AA	CC	GG
Pc35 (USA)		TT	AA	CC	GG
Bondvic (Aus)		TT	AA	CC	GG
Pc61 COKER234 (Aus)		TT	AA	CC	GG
Genie (Aus)		TT	AA	CC	GG
Gwydir (Aus)		TT	AA	CC	GG
Pc39 (Aus)		TT	AA	CC	GG
Pc40 (Aus)		TT	AA	CC	GG
Pc45 (Aus)		TT	AA	CC	GG
Pc46 (Aus)		TT	AA	CC	GG
Pc48 (Aus)		TT	AA	CC	GG
Pc50 (Aus)		TT	AA	CC	GG
Pc52 X421 (Aus)		TT	AA	CC	GG
Pc55 (Aus)		TT	AA	CC	GG
Pc62 (Aus)		TT	AA	CC	GG
Pc63 (Aus)		C/T	AA	-	GG
Pc64 (Aus)		TT	AA	CC	GG
Pc67 (Aus)		TT	AA	CC	GG
Pc68 (Aus)		TT	AA	CC	GG
Santa Fe (Aus)		TT	AA	CC	GG
X534 (Aus)		C/T	AA	CC	GG
Belle (USA)		TT	AA	CC	GG
H548 (USA)		TT	AA	CC	GG
MARVELOUS (USA)		TT	AA	CC	GG
Pc14 D504 (USA)		TT	AA	CC	GG
Pc39 (USA)		TT	AA	CC	GG
Pc40 (USA)		TT	AA	CC	GG
Pc45 (USA)		TT	AA	CC	GG
Pc46 (USA)		TT	AA	CC	GG
Pc48 (USA)		TT	AA	CC	GG
Pc50 (USA)		TT	AA	CC	GG
Pc52 X421 (USA)		TT	AA	CC	GG
Pc55 (USA)		TT	AA	CC	GG
Pc60 COKER227 (USA)		TT	AA	CC	GG
Pc61 COKER234 (USA)		TT	AA	CC	GG
Pc62 (USA)		TT	AA	CC	GG
Pc63 (USA)		C/T	AA	-	GG
Pc64 (USA)		TT	AA	CC	GG
Pc67 (USA)		TT	AA	CC	GG
Pc68 (USA)		TT	AA	CC	GG
Pc70 H547 (USA)		TT	AA	CC	GG
Pc96 (USA)		TT	AA	CC	GG
TAM-O-405 (USA)		TT	AA	CC	GG

### Sheet: Pc54_OC
Oat lines	Pc54 Status	KASP_chr7D_464499341	KASP_GMI_ES22_c2813_554
Pc54 (Aus)	Control	AA		KASP_chr7D_464499341	A/G = diagnotic SNP for resistance genotype (Pc54)/susceptible genotypes
Pc54 (USA)	Control	AA
BAMBU	Unknown	AA	TT	Pedigrees were observed from the “Pedigrees of Oat Lines” POOL database (https://triticeaetoolbox.org/POOL; Tinker and Deyl, 2005)
Diamond Black	Unknown	AA	TT
Norway Black	Unknown	AA	TT
BURKE	Unknown	AA	TT
EAGLE	Unknown	AA	TT
PENDEK	Non_carrier (McKenzie G and Martens JW 1976)	GG	CC
OTANA	Non_carrier (Used in mapping by Admassu-Yimer et al.2022))	GG	CC
Starter	Unknown	GG	TT
WILLIAMS	Unknown	GG	TT
LORT	Unknown	GG	TT
BELAR	Unknown	-	TT
BENTON	Unknown	GG	TT
Mulga	Unknown	GG	TT
Tartar King	Unknown	GG	TT
ESK	Unknown	GG	TT
BANDICOOT	Unknown	GG	TT
NUMBAT	Unknown	GG	TT
BRAVE	Unknown	GG	TT
WEST	Unknown	GG	TT
DOLPHIN	Unknown	GG	TT
GENIE	Unknown	GG	TT
HOKONUI	Unknown	GG	TT
CYPRESS	Unknown	GG	TT
COOBA	Unknown	GG	TT
Fulgrain	Unknown	GG	TT
PALLINUP	Unknown	GG	TT
OGLE	Unknown	GG	TT
Dumont	Unknown	GG	CC
AC Assiniboia	Unknown	GG	CC
Moola (AC Medallion)	Unknown	GG	CC
Tartar Black	Unknown	GG	CC
Graza 80	Unknown	GG	CC
California Red	Unknown	GG	CC
Chihuahua	Unknown	GG	-
RIEL	Unknown	GG	CC
AC RONALD	Unknown	GG	CC
AC PINNACLE	Unknown	GG	CC
NUGENE	Unknown	GG	CC
POSSUM	Unknown	GG	CC
DRUMMOND	Unknown	GG	CC
BIMBIL	Unknown	GG	CC
MULGARA	Unknown	GG	-
CDC DANCER	Unknown	GG	CC
Sang	Unknown	GG	CC
Klein Capa	Unknown	GG	CC
Calcutta	Unknown	GG	CC
Early Dakota	Unknown	GG	CC
LEGGETT	Unknown	GG	CC
BRUSHER	Unknown	GG	CC
WARREGO	Unknown	GG	CC
DROVER	Unknown	GG	CC
FORESTER	Unknown	GG	CC
CULGOA	Unknown	GG	CC
GLIDER	Unknown	GG	CC
ALADDIN	Unknown	GG	CC
YALLARA	Unknown	GG	-
FULMARK	Unknown	GG	CC
KENT	Unknown	GG	CC
QUANDONG	Unknown	GG	CC
CARBEEN	Unknown	GG	CC
AURORA	Unknown	GG	CC
SUN II	Unknown	GG	CC
VOLTA	Unknown	GG	CC
WIZARD	Unknown	GG	CC
SUAL	Unknown	GG	CC
CARROLUP	Unknown	GG	CC
EURO	Unknown	GG	CC
KANGAROO	Unknown	GG	CC
TUNGOO	Unknown	-	CC
TAMMAR	Unknown	GG	CC
WOMBAT	Unknown	GG	CC
BETTONG	Unknown	GG	CC
CONDAMINE	Unknown	GG	CC
GALILEO	Unknown	GG	CC
BOPPY	Unknown	GG	CC
MUGGA	Unknown	GG	CC
NILE	Unknown	-	CC
WINJARDIE	Unknown	GG	CC
MARLOO	Unknown	GG	CC
WALLAROO	Unknown	GG	CC
ALGERIAN	Unknown	GG	CC
YATES ALGERIAN	Unknown	GG	CC
AVON	Unknown	GG	-
BALLIDU	Unknown	GG	CC
BLACKBUTT	Unknown	GG	CC
BLYTHE	Unknown	GG	CC
BOND	Unknown	GG	CC
BUNDY	Unknown	GG	CC
COOLABAH	Unknown	GG	CC
DALE	Unknown	GG	CC
IRWIN	Unknown	GG	CC
KURRAJONG	Unknown	GG	CC
LAGGAN	Unknown	GG	CC
MOORE	Unknown	GG	CC
ORIENT	Unknown	GG	CC
PALESTINE	Unknown	GG	CC
SUNRISE	Unknown	GG	CC
SWAN	Unknown	GG	CC
WARRIGAL	Unknown	GG	CC
HOTHAM	Unknown	GG	CC
QANTOM	Unknown	-	-
MANNUS	Unknown	GG	-
DUNNART	Unknown	GG	CC
DURACK	Unknown	GG	CC
MORTLOCK	Unknown	GG	-
ALGERIBEE	Unknown	GG	CC
BRIGALOW	Unknown	-	CC
CASSIA	Unknown	GG	-
ALAMO	Unknown	GG	CC
BONKEE	Unknown	GG	CC
BOONE	Unknown	GG	CC
BREUSTEDTS REGENFREUND	Unknown	GG	CC
Makuru	Unknown	GG	CC
Triumph	Unknown	GG	CC
Early Gothland	Unknown	GG	CC
COKERS FULGRAIN	Unknown	GG	CC
CDC BOYER	Unknown	GG	CC
ANDERSON	Unknown	GG	CC
BARCOO	Unknown	GG	CC
GWYDIR	Unknown	GG	CC
TAIPAN	Unknown	GG	CC
BARMAH	Unknown	GG	CC
HILL	Unknown	GG	CC
STOUT	Unknown	GG	CC
DALYUP	Unknown	GG	CC
VASSE	Unknown	GG	CC
BULBAN	Unknown	GG	CC
TOODYAY	Unknown	GG	CC
GARRY	Unknown	GG	CC
AVALANCHE	Unknown	GG	CC
GLEN	Unknown	GG	CC
ASCENCAO	Unknown	GG	CC
BEACON	Unknown	GG	CC
BONDVIC	Unknown	GG	CC
MITIKA	Unknown	-	-
BANNISTER	Unknown	GG	CC
KOWARI	Unknown	GG	-
EURABBIE	Unknown	GG	-
WINTAROO	Unknown	GG	CC
HAY	Unknown	GG	CC
YILGARN	Unknown	GG	-
POTOROO	Unknown	GG	CC
NEEDILUP	Unknown	GG	CC
GUYRA	Unknown	GG	CC
COOMALLO	Unknown	GG	-
KOORABUP	Unknown	GG	-
BILBY	Unknown	GG	CC
ECHIDNA	Unknown	GG	-
KALGAN	Unknown	GG	CC
WANDERING	Unknown	GG	CC

### Sheet: Pc68_DS
Differential lines	Pc68 Status	KASP_avgbs_228849	KASP_chr3D_466310997	KASP_chr3D_473653096
Pc68 (Aus)	Carrier by definition	GG	TT	CC	KASP_avgbs_228849	G/A = diagnotic SNP for resistance genotype (Pc68)/susceptible genotypes
Pc68 (USA)	Carrier by definition	GG	TT	CC	KASP_chr3D_466310997	T/C = diagnotic SNP for resistance genotype (Pc68)/susceptible genotypes
Leggett (USA)	Carrier (Chen et al. 2006)	GG	TT	CC	KASP_chr3D_473653096	C/A = diagnotic SNP for resistance genotype (Pc68)/susceptible genotypes
Amagalon (Aus)		GG	CC	AA
Bondvic (Aus)		GG	CC	AA
H548 (Aus)		GG	CC	AA	Pedigrees were observed from the “Pedigrees of Oat Lines” POOL database (https://triticeaetoolbox.org/POOL; Tinker and Deyl, 2005)
Trispernia (Aus)		GG	CC	AA
Pc53 H441 (USA)		GG	CC	AA
Swan (Aus)	Non_carrier (Satheeskumar et al. 2011)	AA	CC	AA
HiFi (USA)	Non_carrier (Chen et al. 2006)	AA	CC	AA
Barcoo (Aus)		AA	CC	AA
Bettong (Aus)		-	CC	AA
Cleanleaf (Aus)		AA	CC	AA
Pc60 COKER227 (Aus)		AA	CC	AA
Pc61 COKER234 (Aus)		AA	CC	AA
Culgoa (Aus)		AA	CC	AA
Genie (Aus)		AA	CC	AA
Gwydir (Aus)		AA	CC	AA
Landhafer (Aus)		AA	CC	AA
Pc14 D504 (Aus)		AA	CC	AA
Pc35 (Aus)		AA	CC	AA
Pc36 D515 (Aus)		AA	CC	AA
Pc38 (Aus)		AA	CC	AA
Pc39 (Aus)		AA	CC	AA
Pc40 (Aus)		AA	CC	AA
Pc45 (Aus)		AA	CC	AA
Pc46 (Aus)		-	CC	AA
Pc48 (Aus)		AA	CC	AA
Pc50 (Aus)		AA	CC	AA
Pc51 X434 (Aus)		AA	CC	AA
Pc52 X421 (Aus)		AA	CC	AA
Pc54 (Aus)		AA	CC	AA
Pc55 (Aus)		AA	CC	AA
Pc56 (Aus)		AA	CC	AA
Pc57 D640 (Aus)		AA	CC	AA
Pc62 (Aus)		-	CC	AA
Pc63 (Aus)		AA	CC	AA
Pc64 (Aus)		AA	CC	AA
Pc67 (Aus)		AA	CC	AA
Pc70 H547 (Aus)		AA	CC	AA
Pc71 Y345 (Aus)		AA	CC	AA
Saia (Aus)		AA	CC	AA
Santa Fe (Aus)		AA	CC	AA
Pc59 TAM-O-312 (Aus)		AA	CC	AA
Pc58 TAM-O-301 (Aus)		AA	CC	AA
Ukraine (Aus)		AA	CC	AA
Volta-1 (Aus) (from AGG)		AA	CC	AA
Warrego (Aus)		AA	CC	AA
WI X4361-9 (Aus)		AA	CC	AA
X534 (Aus)		AA	CC	AA
X716 (Aus)		AA	CC	AA
Belle (USA)		AA	CC	AA
H548 (USA)		AA	CC	AA
IA B605X (USA)		AA	CC	AA
MARVELOUS (USA)		AA	CC	AA
Pc14 D504 (USA)		AA	CC	AA
Pc35 (USA)		AA	CC	AA
Pc36 D515 (USA)		AA	CC	AA
Pc38 (USA)		AA	CC	AA
Pc39 (USA)		AA	CC	AA
Pc40 (USA)		AA	CC	AA
Pc45 (USA)		AA	CC	AA
Pc46 (USA)		AA	CC	AA
Pc48 (USA)		AA	CC	AA
Pc50 (USA)		AA	CC	AA
Pc51 X434 (USA)		AA	CC	AA
Pc52 X421 (USA)		AA	CC	AA
Pc54 (USA)		AA	CC	AA
Pc55 (USA)		AA	CC	AA
Pc56 (USA)		AA	CC	AA
Pc57 D640 (USA)		AA	CC	AA
Pc58 TAM-O-301 (USA)		AA	CC	AA
Pc59 TAM-O-312 (USA)		AA	CC	AA
Pc60 COKER227 (USA)		AA	CC	AA
Pc61 COKER234 (USA)		AA	CC	AA
Pc62 (USA)		AA	CC	AA
Pc63 (USA)		AA	CC	AA
Pc64 (USA)		AA	CC	AA
Pc67 (USA)		AA	CC	AA
Pc70 H547 (USA)		AA	CC	AA
Pc71 Y345 (USA)		AA	CC	AA
Pc91 ND894904 (USA)		AA	CC	AA
Pc94 (USA)		AA	CC	AA
Pc96 (USA)		AA	CC	AA
TAM-O-405 (USA)		AA	CC	AA
WI X4361-9 (USA)		AA	CC	AA

### Sheet: Pc68_OC
Oat lines	Pc68 Status	KASP_chr3D_466310997	KASP_chr3D_473653096	KASP_avgbs_228849
Pc68 (Aus)	Control	TT	CC	GG	KASP_chr3D_466310997	T/C = diagnotic SNP for resistance genotype (Pc68)/susceptible genotypes
Pc68 (USA)	Control	TT	CC	GG	KASP_chr3D_473653096	C/A = diagnotic SNP for resistance genotype (Pc68)/susceptible genotypes
AC Ronald	Carrier (Carry resistance allele of STS and SNPs in Chen et al. 2006)	TT	CC	GG
AC Assiniboia	Carrier (Carry resistance allele of STS and SNPs in Chen et al. 2006)	TT	CC	GG
Moola (AC Medallion)	Carrier (Carry resistance allele of STS and SNPs in Chen et al. 2006)	TT	CC	GG	Pedigrees were observed from the “Pedigrees of Oat Lines” POOL database (https://triticeaetoolbox.org/POOL; Tinker and Deyl, 2005)
AC PINNACLE	Carrier (Carry resistance allele of STS and SNPs in Chen et al. 2006)	TT	CC	GG
LEGGETT	Carrier (Carry resistance allele of STS and SNPs in Chen et al. 2006)	TT	CC	GG
GALILEO	Potential-Carrier by pedigree	TT	CC	GG
Graza 80	Potential-Carrier by pedigree	TT	CC	GG
CDC DANCER	Non_carrier (Carry resistance allele of STS and SNPs in Chen et al. 2006)	CC	AA	GG
CDC BOYER	Non_carrier (Carry resistance allele of STS and SNPs in Chen et al. 2006)	CC	AA	AA
Starter	Non_carrier (Kulcheski et al. 2010)	CC	AA	AA
Makuru	Non_carrier (Wong et al. 1983; carry non-resistance allele of STS and SNPs in Chen et al. 2006)	CC	AA	AA
SUN II	Non_carrier (Wong et al. 1983)	CC	AA	AA
SWAN	Non_carrier (Satheeskumar et al. 2011)	CC	AA	AA
RIEL	Non_carrier (Not carry resistance allele of STS and SNPs in Chen et al. 2006)	CC	AA	AA
OGLE	Non_carrier (Not carry resistance allele of STS and SNPs in Chen et al. 2006)	CC	AA	AA
WILLIAMS	Unknown	CC	AA	GG
CYPRESS	Unknown	CC	AA	GG
COKERS FULGRAIN	Unknown	CC	AA	GG
GLEN	Unknown	CC	AA	GG
BONDVIC	Unknown	CC	AA	GG
Diamond Black	Unknown	CC	AA	GG
Norway Black	Unknown	CC	AA	GG
Tartar Black	Unknown	CC	AA	GG
Calcutta	Unknown	CC	AA	GG
QUANDONG	Unknown	CC	AA	GG
WIZARD	Unknown	CC	AA	GG
SUAL	Unknown	CC	AA	GG
MANNUS	Unknown	CC	AA	GG
PENDEK	Unknown	CC	AA	AA
Mulga	Unknown	CC	AA	AA
Tartar King	Unknown	CC	AA	-
Fulgrain	Unknown	CC	AA	AA
Dumont	Unknown	CC	AA	AA
California Red	Unknown	CC	AA	-
Chihuahua	Unknown	CC	AA	AA
Sang	Unknown	CC	AA	AA
Klein Capa	Unknown	CC	AA	AA
Early Dakota	Unknown	CC	AA	AA
Triumph	Unknown	CC	AA	AA
Early Gothland	Unknown	CC	AA	AA
POSSUM	Unknown	CC	AA	AG
CONDAMINE	Unknown	CC	AA	AG
WINJARDIE	Unknown	CC	AA	-
BOND	Unknown	CC	AA	-
PALESTINE	Unknown	CC	AA	-
BRIGALOW	Unknown	CC	AA	-
BAMBU	Unknown	CC	AA	AA
BURKE	Unknown	CC	AA	AA
EAGLE	Unknown	CC	AA	AA
LORT	Unknown	CC	AA	AA
BENTON	Unknown	CC	AA	AA
WEST	Unknown	CC	AA	AA
DOLPHIN	Unknown	CC	AA	AA
ESK	Unknown	CC	AA	AA
BANDICOOT	Unknown	CC	AA	AA
NUMBAT	Unknown	CC	AA	AA
BRAVE	Unknown	CC	AA	AA
GENIE	Unknown	CC	AA	AA
HOKONUI	Unknown	CC	AA	AA
COOBA	Unknown	CC	AA	AA
PALLINUP	Unknown	CC	AA	AA
NUGENE	Unknown	CC	AA	AA
DRUMMOND	Unknown	CC	AA	AA
BIMBIL	Unknown	CC	AA	AA
MULGARA	Unknown	CC	AA	AA
BRUSHER	Unknown	CC	AA	AA
WARREGO	Unknown	CC	AA	AA
DROVER	Unknown	CC	AA	AA
FORESTER	Unknown	CC	AA	AA
CULGOA	Unknown	CC	AA	AA
GLIDER	Unknown	CC	AA	AA
ALADDIN	Unknown	CC	AA	AA
YALLARA	Unknown	CC	AA	AA
FULMARK	Unknown	CC	AA	AA
KENT	Unknown	CC	AA	AA
CARBEEN	Unknown	CC	AA	AA
AURORA	Unknown	CC	AA	AA
OTANA	Unknown	CC	AA	AA
VOLTA	Unknown	CC	AA	AA
CARROLUP	Unknown	CC	AA	AA
EURO	Unknown	CC	AA	AA
KANGAROO	Unknown	CC	AA	AA
TAMMAR	Unknown	CC	AA	AA
WOMBAT	Unknown	CC	AA	AA
BETTONG	Unknown	CC	AA	AA
BOPPY	Unknown	CC	AA	AA
MUGGA	Unknown	CC	AA	AA
MARLOO	Unknown	CC	AA	AA
WALLAROO	Unknown	CC	AA	AA
ALGERIAN	Unknown	CC	AA	AA
YATES ALGERIAN	Unknown	CC	AA	AA
AVON	Unknown	CC	AA	AA
BALLIDU	Unknown	CC	AA	AA
BLACKBUTT	Unknown	CC	AA	AA
BLYTHE	Unknown	CC	AA	AA
BUNDY	Unknown	CC	AA	AA
COOLABAH	Unknown	CC	AA	AA
DALE	Unknown	CC	AA	AA
IRWIN	Unknown	CC	AA	AA
LAGGAN	Unknown	CC	AA	AA
MOORE	Unknown	CC	AA	AA
ORIENT	Unknown	CC	AA	AA
SUNRISE	Unknown	CC	AA	AA
WARRIGAL	Unknown	CC	AA	AA
HOTHAM	Unknown	CC	AA	AA
DUNNART	Unknown	CC	AA	AA
DURACK	Unknown	CC	AA	AA
MORTLOCK	Unknown	CC	AA	AA
ALGERIBEE	Unknown	CC	AA	AA
CASSIA	Unknown	CC	AA	AA
BONKEE	Unknown	CC	AA	AA
BOONE	Unknown	CC	AA	AA
BREUSTEDTS REGENFREUND	Unknown	CC	AA	AA
ANDERSON	Unknown	CC	AA	AA
BARCOO	Unknown	CC	AA	AA
GWYDIR	Unknown	CC	AA	AA
TAIPAN	Unknown	CC	AA	AA
BARMAH	Unknown	CC	AA	AA
HILL	Unknown	CC	AA	AA
STOUT	Unknown	CC	AA	AA
DALYUP	Unknown	CC	AA	AA
VASSE	Unknown	CC	AA	AA
BULBAN	Unknown	CC	AA	AA
TOODYAY	Unknown	CC	AA	AA
GARRY	Unknown	CC	AA	AA
AVALANCHE	Unknown	CC	AA	AA
ASCENCAO	Unknown	CC	AA	AA
BEACON	Unknown	CC	AA	AA
MITIKA	Unknown	CC	AA	AA
BANNISTER	Unknown	CC	AA	AA
KOWARI	Unknown	CC	AA	AA
EURABBIE	Unknown	CC	AA	AA
WINTAROO	Unknown	CC	AA	AA
HAY	Unknown	CC	AA	AA
YILGARN	Unknown	CC	AA	AA
POTOROO	Unknown	CC	AA	AA
NEEDILUP	Unknown	CC	AA	AA
GUYRA	Unknown	CC	AA	AA
COOMALLO	Unknown	CC	AA	AA
KOORABUP	Unknown	CC	AA	AA
BILBY	Unknown	CC	AA	AA
ECHIDNA	Unknown	CC	AA	AA
KALGAN	Unknown	CC	AA	AA
WANDERING	Unknown	CC	AA	AA
QANTOM	Unknown	-	AA	-
BELAR	Unknown	-	AA	AA
TUNGOO	Unknown	-	AA	AA
NILE	Unknown	-	AA	AA
KURRAJONG	Unknown	-	AA	AA
ALAMO	Unknown	-	AA	AA
