## Supplementary material for "Identification of diagnostic KASP markers for selection of crown rust resistance in oats": Table S1. KASP marker sequences

### Sheet: Sheet1
Table 1. KASP marker sequence used in this study
Targeted Pc gene	Marker	Primer	SNP	Sequence (5’ – 3’)	Orignial studies	Note
Pc39	GMI_ES01_c12570_390	GMI_ES01_c12570_390_FAM	A/G	GAAGGTGACCAAGTTCATGCTGGCTGGTCAAGCTGGCCCA	Zhao et al. 2020
		GMI_ES01_c12570_390_HEX		GAAGGTCGGAGTCAACGGATTGCTGGTCAAGCTGGCCCG
		GMI_ES01_c12570_390_C		CGCAACTCATACCAGCACTTTGCAA
	GMI_ES15_c6153_392	GMI_ES15_c6153_392_FAM	T/C	GAAGGTGACCAAGTTCATGCTGTTAGTAGTCCTGTTGTGAGGAACT
		GMI_ES15_c6153_392_HEX		GAAGGTCGGAGTCAACGGATTAGTAGTCCTGTTGTGAGGAACC
		GMI_ES15_c6153_392_C		GCACGCAGTTCTTCAACAGTAGGTA
	chr6A_443082349	KASP_chr6A_443082349_FAM	T/C	GAAGGTGACCAAGTTCATGCTGTGCTGCCCGTTCAAGTGC	Derived from Association analysis in this study
		KASP_chr6A_443082349_HEX		GAAGGTCGGAGTCAACGGATTCTGTGCTGCCCGTTCAAGTGT
		KASP_chr6A_443082349_C		GGATGCTGCAGAGGCAGCTGAA
	chr6A_443082340	KASP_chr6A_443082340_FAM	G/C	GAAGGTGACCAAGTTCATGCTCGTGCCTGTGCTGCCCG
		KASP_chr6A_443082340_HEX		GAAGGTCGGAGTCAACGGATTCGTGCCTGTGCTGCCCC
		KASP_chr6A_443082340_C		CCCGCACGCCAGACACTTGAA
	chr6A_443117388	KASP_chr6A_443117388_FAM	G/C	GAAGGTGACCAAGTTCATGCTCGAACCCGGCGAGGCCG
		KASP_chr6A_443117388_HEX		GAAGGTCGGAGTCAACGGATTCGAACCCGGCGAGGCCC
		KASP_chr6A_443117388_C		TCCGTCCACCAGCCGCCCA
Pc45	GMI_ES02_c16987_268	GMI_ES02_c16987_268_FAM	A/C	GAAGGTGACCAAGTTCATGCTCATGAATCCAACAAGGTCTTGTCA	Gnanesh et al. 2015
		GMI_ES02_c16987_268_HEX		GAAGGTCGGAGTCAACGGATTCATGAATCCAACAAGGTCTTGTCG
		GMI_ES02_c16987_268_C		CACAGTAACAACAGAGCTCCACCAA
	I05-0874-KOM16c1	I05-0874-KOM16c1_FAM	T/C	GAAGGTGACCAAGTTCATGCTGGAACTGATCACTGTAGCGGGAT
		I05-0874-KOM16c1_HEX		GAAGGTCGGAGTCAACGGATTGAACTGATCACTGTAGCGGGAC
		I05-0874-KOM16c1_C		CTGCAACAACGCAATACCTTATTGACATT
	KASP_chr2D_ 181078165*	KASP_chr2D_ 181078165_FAM	A/G	GAAGGTGACCAAGTTCATGCTGCAGCACCTTCTTAGCAAG	Derived from Association analysis in this study
		KASP_chr2D_ 181078165_HEX		GAAGGTCGGAGTCAACGGATTGCTGCAGCACCTTCTTAGCAAA
		KASP_chr2D_ 181078165_C		GCCCATCACGTCTCCAGCAACAT
Pc54	KASP_GMI_ES22_c2813_554*	KASP_GMI_ES22_c2813_554_FAM	T/C	GAAGGTGACCAAGTTCATGCTAAACTTCGCGCTAGTTGTTGAGGT	Admassu-Yimer et al. 2022
		KASP_GMI_ES22_c2813_554_HEX		GAAGGTCGGAGTCAACGGATTACTTCGCGCTAGTTGTTGAGGC
		KASP_GMI_ES22_c2813_554_C		CCCCAACATGATGTATGAAATTTCAGGTA
	KASP_GMI_ES03_c95_413*	KASP_GMI_ES03_c95_413_FAM	A/G	GAAGGTGACCAAGTTCATGCTTTGCACCAATGCAGTCCATGGTA
		KASP_GMI_ES03_c95_413_HEX		GAAGGTCGGAGTCAACGGATTGCACCAATGCAGTCCATGGTG
		KASP_GMI_ES03_c95_413_C		GGACAGGACGATGAGCCATTCATTT
	KASP_GMI_ES15_c15279_258*	KASP_GMI_ES15_c15279_258_FAM	T/C	GAAGGTGACCAAGTTCATGCTTGTTTTGTTTTCCCCTGGCAGCT
		KASP_GMI_ES15_c15279_258_HEX		GAAGGTCGGAGTCAACGGATTGTTTTGTTTTCCCCTGGCAGCC
		KASP_GMI_ES15_c15279_258_C		TGAAGCCCATAAAGAGAATGGCAACAT
	KASP_chr7D_464499341*	KASP_chr7D_464499341_FAM	A/G	GAAGGTGACCAAGTTCATGCTGCAAGACTTCTTTCTGGCTGGTG	Derived from Association analysis in this study
		KASP_chr7D_464499341_HEX		GAAGGTCGGAGTCAACGGATTAAGCAAGACTTCTTTCTGGCTGGTA
		KASP_chr7D_464499341_C		GTGGACCTGGTGCAAGTAGTAGTA
Pc68	KASP_Avgbs_228849*	KASP_Avgbs_228849_FAM	A/G	GAAGGTGACCAAGTTCATGCTCACCACATTGAATATGGTCCTACCA	Klos et al. 2017
		KASP_Avgbs_228849_HEX		GAAGGTCGGAGTCAACGGATTACCACATTGAATATGGTCCTACCG
		KASP_Avgbs_228849_C		CCGGACCGAGACGGCGAGAA
	KASP_chr3D_473653096*	KASP_chr3D_473653096_FAM	T/G	GAAGGTGACCAAGTTCATGCTCAGAAGGTAGCAAGAGTGCGTCT	Derived from Association analysis in this study
		KASP_chr3D_473653096_HEX		GAAGGTCGGAGTCAACGGATTAGAAGGTAGCAAGAGTGCGTCG
		KASP_chr3D_473653096_C		TGACTCAATCTCCATACTTAATGAACCAAA
	KASP_chr3D_466310997*	KASP_chr3D_466310997_FAM	T/C	GAAGGTGACCAAGTTCATGCTGGAGCTACAAGCGCGTCACA		Marker were designed based on reverse complement sequence
		KASP_chr3D_466310997_HEX		GAAGGTCGGAGTCAACGGATTGGAGCTACAAGCGCGTCACG
		KASP_chr3D_466310997		GAGGAGAAGGCTGCTGCAGCAT
* indicates the markers were designed and validated in this study.
